# Two contrasting mediodorsal thalamic circuits target the medial prefrontal cortex

**DOI:** 10.1101/2021.01.20.427526

**Authors:** Polina Lyuboslavsky, Alena Kizimenko, Audrey C. Brumback

## Abstract

At the heart of the prefrontal executive and limbic networks is the mediodorsal thalamus (MD). Despite the importance of MD in a broad range of behaviors and neuropsychiatric disorders, virtually nothing is known about the physiology of neurons in MD. Here, we injected the retrograde tracer cholera toxin subunit B (CTB) into the medial prefrontal cortex (mPFC) of adult (8 – 12 week old) male and female wildtype mice. We prepared acute brain slices and used current clamp electrophysiology to measure and compare the intrinsic properties of the neurons in MD that project to mPFC (MD→mPFC neurons). MD→mPFC neurons are located predominantly in the medial (MD-M) and lateral (MD-L) subnuclei of MD. We found that that MD-M→mPFC neurons have longer membrane time constants, higher membrane resistance, less Hyperpolarization and Cyclic Nucleotide gated (HCN) channel activity, and more readily generate action potentials compared to MD-L→mPFC neurons. Additionally, MD-M→mPFC neurons have larger and more complex dendritic arbors compared to MD-L→mPFC neurons. These data demonstrating that the two populations of MD→mPFC neurons have distinct physiologies and morphologies suggests a differential role in thalamocortical information processing and potentially behavior.
