## Supplementary material for "Two contrasting mediodorsal thalamic circuits target the medial prefrontal cortex": Statistics Table

### Sheet: Physiology
Figure 2
Resting membrane potential (RMP; in mV)					Membrane Time Constant (in ms)				Membrane Resistance (MOhms)					Time constant vs. Membrane Resistance
	Medial	Lateral				Medial	Lateral			Medial	Lateral				Medial	Lateral			Rm vs. M	Rm vs. L
N (neurons)	42	110			N (neurons)	36	101		N (neurons)	34	101			Best-fit values				Spearman r
Median	-61	-61			Median	74.37	52.88		Median	762.7	345.1			YIntercept	51.97	41.73		r	0.493	0.4324
Mean	-59.29	-59.28			Mean	76.46	57.33		Mean	795	484.9			Slope	0.0277	0.0285		95% confidence interval	0.1700 to 0.7204	0.2514 to 0.5842
St. Deviation	8.846	7.79			St. Deviation	26.92	18.38		St. Deviation	502.6	372.7			95% CI (profile likelihood)
St. Error	1.365	0.7427			St. Error	4.487	1.829		St. Error	86.2	37.08			YIntercept	37.25 to 66.69	37.11 to 46.35		P value
Gaussian?	no	no			Gaussian?	Yes	No		Gaussian?	Yes	No			Slope	0.01218 to 0.04322	0.02117 to 0.03582		P (two-tailed)	0.0036	<0.0001
Test	Mann Whitney Two-tailed				Test	Mann Whitney Two-tailed			Test	Mann Whitney Two-tailed				Goodness of Fit				P value summary	**	****
Sum of ranks	3057 , 8572				Sum of ranks	3309 , 6145			Sum of ranks	2973 , 6207				Degrees of Freedom	30	94		Exact or approximate P value?	Approximate	Approximate
Mann-Whitney U	2154				Mann-Whitney U	993.5			Mann-Whitney U	1056				R squared	0.3069	0.3883		Significant? (alpha = 0.05)	Yes	Yes
P	0.5202	n.s.			P	<0.0001	****		P	0.0007	***			Sum of Squares	14341	17265
														Sy.x	21.86	13.55		Number of XY Pairs	33	99
													Q = 1%
													Outliers removed:	Rm	M	L
													'200724_C04'	245.227	141
													'200121_C03'	451.371		108
													'190221_C01'	212.849		91.4
													'190306_C04'	90.207		102
Figure 3
Voltage sag at -100 mV (in mV)					Membrane Resistance vs. Voltage Sag									Sag pre- and post-ZD7288 (mV)						Membrane resistance pre- and post-ZD7288 (MegaOhms)
	Medial	Lateral				Medial	Lateral			Sag Ratio vs. M	Sag Ratio vs. L				Pre: M	Post: M	Pre: L	Post: L			Pre: M	Post: M	Pre: L	Post: L
N (neurons)	43	109			Best-fit values				Spearman r					N (neurons)	10	10	18	18		N (neurons)	10	10	19	17
Median	5.179	8.375			YIntercept	1234	883.1		r	-0.6731	-0.654			Median	4.243	0.1653	8.955	0.4095		Median	716.4	881.7	426.7	921.6
Mean	6.398	8.627			Slope	-75.36	-50.35		95% confidence interval	-0.8235 to -0.4342	-0.7553 to -0.5223			Mean	4.02	0.2996	8.726	0.4577		Mean	854.4	876.3	476.7	903.8
St. Deviation	3.957	4.521			95% CI (profile likelihood)									St. Deviation	1.783	0.6083	3.169	0.4892		St. Deviation	411.5	467.5	349.4	389.4
St. Error	0.6034	0.433			YIntercept	986.3 to 1481	770.0 to 996.2		P value					St. Error	0.5637	0.1924	0.7469	0.1153		St. Error	130.1	147.8	80.15	94.43
Gaussian?	No	No			Slope	-106.5 to -44.19	-62.07 to -38.63		P (two-tailed)	<0.0001	<0.0001			Gaussian?	Yes	Yes	Yes	Yes		Gaussian?	Yes	Yes	No	Yes
Test	Mann Whitney	Two-tailed			Goodness of Fit				P value summary	****	****			Test	Paired t test	Two-tailed				Test	Paired t test	Two-tailed	Wilcoxon test
Sum of ranks	2629 , 8999				Degrees of Freedom	34	100		Exact or approximate P value?	Approximate	Approximate			t, df	t=6.770, df=9		t=11.15, df=17			t, df | Sum of ranks	t=0.1481, df=9		149.0 , -4.000
Mann-Whitney U	1683				R squared	0.4153	0.4209		Significant? (alpha = 0.05)	Yes	Yes			Number of pairs	10		18			Number of pairs	10		W = 145
P	0.0066	**			Sum of Squares	4656834	6860789							P	<0.0001	****	<0.0001	****		P	0.8855	n.s.	0.0001	***
					Sy.x	370.1	261.9		Number of XY Pairs	36	102
					No special handling of outliers
Figure 4
Post-step AHP (in mV)					AHP vs. Voltage Sag at -100 mV									AHP pre- and post-ZD7288 (mV)
	Medial	Lateral				Medial	Lateral			Sag Ratio vs. M	Sag Ratio vs. L				Pre	Post
N (neurons)	40	103			Best-fit values				Spearman r					N (neurons)	25	23
Median	-74	-77			YIntercept	-64.91	-69.08		r	-0.6716	-0.613			Median	-11.85	5.5
Mean	-73.18	-76.87			Slope	-1.359	-0.9167		95% confidence interval	-0.8148 to -0.4513	-0.7237 to -0.4714			Mean	-12.43	6.185
St. Deviation	7.709	6.849			95% CI (profile likelihood)									St. Deviation	6.179	3.51
St. Error	1.219	0.6749			YIntercept	-68.39 to -61.43	-71.21 to -66.95		P value					St. Error	1.236	0.732
Gaussian?	Yes	Yes			Slope	-1.858 to -0.8596	-1.145 to -0.6880		P (two-tailed)	<0.0001	<0.0001			Gaussian?	Yes	Yes
Test	Unpaired t test	Two-tailed			Hougaard's Measure of Skewness				P value summary	****	****			Test	Paired t test	Two-tailed
t, df	t=2.797, df=141				YIntercept	0	0		Exact or approximate P value?	Approximate	Approximate			t, df	t=11.91, df=22
					Slope	0	0		Significant? (alpha = 0.05)	Yes	Yes			Number of pairs	23
P	0.0059	**			Goodness of Fit									P	<0.0001	****
					Degrees of Freedom	39	101		Number of XY Pairs	41	103
					R squared (weighted)	0.4375	0.3851
					Weighted Sum of Squares (1/Y²)	0.2491	0.4818
					Sy.x	0.07992	0.06907
					Covariance Matrix
					YIntercept & Slope	-0.8477	-0.874
					Dependency
					YIntercept	0.7185	0.7639
					Slope	0.7185	0.7639
Figure 5
Table Analyzed	MS_Figure TotalStep Spikes							Table Analyzed	MS_Figure #Tonic step spikes 0-100pA (by 25 pA) highlighted 200817 2149									Tonic AP rheobase (pA)				Tonic AP threshold (mV)				Accomodation Index (ratio)
																			Medial	Lateral			Medial	Lateral			Medial	Lateral
Two-way ANOVA	Ordinary							Two-way ANOVA	Ordinary									N (neurons)	18	50		N (neurons)	38	101		N (neurons)	39	101
Alpha	0.05							Alpha	0.05									Median	20	38		Median	-21.04	-26.22		Median	4.191	6.215
																		Mean	22.47	34.95		Mean	-21.8	-25.98		Mean	6	9.35
Source of Variation	% of total variation	P value	P value summary	Significant?				Source of Variation	% of total variation	P value	P value summary	Significant?						St. Deviation	14.77	16.79		St. Deviation	4.481	6.877		St. Deviation	6.091	11.25
Interaction	0.1826	0.9173	ns	No				Interaction	0.7175	0.1483	ns	No						St. Error	3.481	2.374		St. Error	0.7269	0.6843		St. Error	0.9753	1.119
current input	22.38	<0.0001	****	Yes				input current	17.66	<0.0001	****	Yes						Gaussian?	No	No		Gaussian?	Yes	No		Gaussian?	No	No
MD region	0.1282	0.131	ns	No				MD subnucleus	1.495	0.0009	***	Yes						Test	Mann Whitney	Two-tailed		Test	Mann Whitney	Two-tailed		Test	Mann Whitney	Two-tailed
																		Sum of ranks in column A,B	437 , 1909			Sum of ranks in column A,B	3345 , 6386			Sum of ranks in column A,B	2452 , 7418
ANOVA table	SS (Type III)	DF	MS	F (DFn, DFd)	P value			ANOVA table	SS (Type III)	DF	MS	F (DFn, DFd)	P value					Mann-Whitney U	266			Mann-Whitney U	1235			Mann-Whitney U	1672
Interaction	734.4	8	91.8	F (8, 1215) = 0.4065	P=0.9173			Interaction	360.1	3	120	F (3, 592) = 1.788	P=0.1483					P	0.0095	**		P	0.0011	**		P	0.1681	ns
current input	90027	8	11253	F (8, 1215) = 49.83	P<0.0001			input current	8860	3	2953	F (3, 592) = 43.99	P<0.0001
MD region	515.7	1	515.7	F (1, 1215) = 2.283	P=0.1310			MD subnucleus	750.1	1	750.1	F (1, 592) = 11.17	P=0.0009									MS_Figure First Tonic AP threshold (mV)				MS_Figure Accomodation Index
Residual	274400	1215	225.8					Residual	39743	592	67.13
Difference between column means								Compare each cell mean with the other cell mean in that row
Predicted (LS) mean of M	17.21
Predicted (LS) mean of L	15.72							Number of families	1
Difference between predicted means	1.494							Number of comparisons per family	4
SE of difference	0.9889							Alpha	0.05
95% CI of difference	-0.4458 to 3.434
								Sidak's multiple comparisons test	Predicted (LS) mean diff.	95.00% CI of diff.	Significant?	Summary	Adjusted P Value
Data summary
Number of columns (MD region)	2							Group A - Group B
Number of rows (current input)	9							0 mV	8.882e-16	-3.751 to 3.751	No	ns	>0.9999
Number of values	1233							25 mV	1.817	-1.934 to 5.567	No	ns	0.6422
								50 mV	3.8	0.04989 to 7.551	Yes	*	0.0456
Compare each cell mean with the other cell mean in that row								75 mV	4.418	0.6673 to 8.168	Yes	*	0.0134
Number of families	1
Number of comparisons per family	9							Test details	Predicted (LS) mean 1	Predicted (LS) mean 2	Predicted (LS) mean diff.	SE of diff.	N1	N2	t	DF
Alpha	0.05
								Group A - Group B
Sidak's multiple comparisons test	Predicted (LS) mean diff.	95.00% CI of diff.	Significant?	Summary	Adjusted P Value			0 mV	3.553e-15	2.665e-15	8.882e-16	1.501	41	109	5.917e-16	592
								25 mV	2.854	1.037	1.817	1.501	41	109	1.21	592
M - L								50 mV	8.268	4.468	3.8	1.501	41	109	2.532	592
Row 13	7.105e-15	-8.781 to 8.781	No	ns	>0.9999			75 mV	13.39	8.972	4.418	1.501	41	109	2.943	592
Row 37	1.803	-6.343 to 9.949	No	ns	0.9991
Row 38	3.693	-4.453 to 11.84	No	ns	0.8792
Row 39	4.106	-4.040 to 12.25	No	ns	0.798
Row 40	3.312	-4.834 to 11.46	No	ns	0.9337
Row 41	1.756	-6.390 to 9.902	No	ns	0.9993
Row 42	-0.05381	-8.200 to 8.092	No	ns	>0.9999
Row 43	-0.7295	-8.876 to 7.416	No	ns	>0.9999
Row 44	-0.4374	-8.583 to 7.709	No	ns	>0.9999
Figure 6
TOP ROW
Table Analyzed	MS_Figure Burst step spikes 0-60pA highlighted 200817 2138									Burst AP rheobase (pA)				Burst AP threshold (mV)
											Medial	Lateral			Medial	Lateral
Two-way ANOVA	Ordinary									N (neurons)	31	95		N (neurons)	42	109
Alpha	0.05									Median	5.845	14.94		Median	-30.47	-34.24
										Mean	9.094	15.99		Mean	-30.43	-33.76
Source of Variation	% of total variation	P value	P value summary	Significant?						St. Deviation	5.553	9.993		St. Deviation	5.528	7.435
Interaction	0.4125	0.6692	ns	No						St. Error	0.9974	1.025		St. Error	0.853	0.7122
input current	28.08	<0.0001	****	Yes						Gaussian?	No	No		Gaussian?	Yes	No
MD subnucleus	0.1235	0.1322	ns	No						Test	Mann Whitney	Two-tailed		Test	Mann Whitney	Two-tailed
										Sum of ranks	1316 , 6685			Sum of ranks	3856 , 7621
ANOVA table	SS (Type III)	DF	MS	F (DFn, DFd)	P value					Mann-Whitney U	820			Mann-Whitney U	1626
Interaction	18.54	10	1.854	F (10, 1066) = 0.7585	P=0.6692					P	0.0002	***		P	0.0056	**
input current	1262	10	126.2	F (10, 1066) = 51.64	P<0.0001
MD subnucleus	5.548	1	5.548	F (1, 1066) = 2.270	P=0.1322					MS_Figure Burst rheobase (5pA steps)				MS_Figure Burst AP threshold (mV)
Residual	2605	1066	2.444
Difference between column means
Predicted (LS) mean of M	2.797
Predicted (LS) mean of L	2.622
Difference between predicted means	0.1745
SE of difference	0.1158
95% CI of difference	-0.05276 to 0.4018
Data summary
Number of columns (MD subnucleus)	2
Number of rows (input current)	11
Number of values	1088
Compare each cell mean with the other cell mean in that row
Number of families	1
Number of comparisons per family	11
Alpha	0.05
Sidak's multiple comparisons test	Predicted (LS) mean diff.	95.00% CI of diff.	Significant?	Summary	Adjusted P Value
M - L
0 mV	-0.02198	-0.9554 to 0.9115	No	ns	>0.9999
5 mV	0.7154	-0.2301 to 1.661	No	ns	0.3015
10 mV	0.7937	-0.1960 to 1.783	No	ns	0.227
15 mV	0.02206	-1.003 to 1.047	No	ns	>0.9999
20 mV	0.2422	-0.8084 to 1.293	No	ns	0.9996
25 mV	0.0371	-1.020 to 1.094	No	ns	>0.9999
30 mV	-0.03767	-1.157 to 1.081	No	ns	>0.9999
35 mV	0.07246	-1.101 to 1.246	No	ns	>0.9999
40 mV	-0.1858	-1.336 to 0.9648	No	ns	>0.9999
45 mV	0.1406	-1.099 to 1.380	No	ns	>0.9999
50 mV	0.1414	-1.104 to 1.387	No	ns	>0.9999
BOTTOM ROW
Table Analyzed	MS_Figure #Rebound Burst Spikes									Rebound AP rheobase (pA)				Rebound AP threshold (mV)
											Medial	Lateral			Medial	Lateral
Two-way ANOVA	Ordinary									N (neurons)	34	93		N (neurons)	42	106
Alpha	0.05									Median	-9.797	-14.93		Median	-32.99	-35.79
										Mean	-11.83	-20.09		Mean	-33.22	-35.04
Source of Variation	% of total variation	P value	P value summary	Significant?						St. Deviation	6.52	12.6		St. Deviation	5.687	6.674
Interaction	0.7277	0.0959	ns	No						St. Error	1.118	1.306		St. Error	0.8775	0.6483
input current	30.25	<0.0001	****	Yes						Gaussian?	No	No		Gaussian?	Yes	Yes
MD subnucleus	1.031e-05	0.9879	ns	No						Test	Mann Whitney	Two-tailed		Test	T test	Two-tailed
										Sum of ranks in column A,B	2850 , 5279			t, df	t=1.552, df=146
ANOVA table	SS (Type III)	DF	MS	F (DFn, DFd)	P value					Mann-Whitney U	907.5
Interaction	54.32	10	5.432	F (10, 1314) = 1.618	P=0.0959					P	0.0002	***		P	0.1227	ns
input current	2258	10	225.8	F (10, 1314) = 67.27	P<0.0001
MD subnucleus	0.0007696	1	0.0007696	F (1, 1314) = 0.0002293	P=0.9879					Table Analyzed	MS_Figure Rebound rheobase (5pA steps)
Residual	4410	1314	3.356
Difference between column means
Predicted (LS) mean of M	2.875
Predicted (LS) mean of L	2.873
Difference between predicted means	0.00167
SE of difference	0.1102
95% CI of difference	-0.2146 to 0.2180
Data summary
Number of columns (MD subnucleus)	2
Number of rows (input current)	11
Number of values	1336
Compare each cell mean with the other cell mean in that row
Number of families	1
Number of comparisons per family	11
Alpha	0.05
Sidak's multiple comparisons test	Predicted (LS) mean diff.	95.00% CI of diff.	Significant?	Summary	Adjusted P Value
M - L
-50 pA	-0.5717	-1.603 to 0.4593	No	ns	0.7429
-45 pA	-0.5995	-1.630 to 0.4315	No	ns	0.6843
-40 pA	-0.3695	-1.401 to 0.6615	No	ns	0.9831
-35 pA	-0.387	-1.418 to 0.6441	No	ns	0.976
-30 pA	-0.05233	-1.083 to 0.9787	No	ns	>0.9999
-25 pA	0.1126	-0.9287 to 1.154	No	ns	>0.9999
-20 pA	0.06047	-0.9809 to 1.102	No	ns	>0.9999
-15 pA	0.4056	-0.6357 to 1.447	No	ns	0.9685
-10 pA	0.703	-0.3383 to 1.744	No	ns	0.4686
-5 pA	0.7166	-0.3247 to 1.758	No	ns	0.4395
0 pA	0	-1.041 to 1.041	No	ns	>0.9999
Figure 7
Table Analyzed	Sholl length									Table Analyzed	Sholl Intersections								Dendritic Volume				Dendritic Complexity
																			Number of values	7	10		Number of values	7	10
Two-way ANOVA	Ordinary									Two-way ANOVA	Ordinary								Median	8800400	3782730		Median	218311	107033
Alpha	0.05									Alpha	0.05								Mean	8562787	4290298		Mean	245596	114497
																			Std. Deviation	2431041	2248141		Std. Deviation	119022	28860
Source of Variation	% of total variation	P value	P value summary	Significant?						Source of Variation	% of total variation	P value	P value summary	Significant?					Std. Error of Mean	918847	710925		Std. Error of Mean	44986	9126
Interaction	3.288	0.0003	***	Yes						Interaction	3.503	<0.0001	****	Yes					Gaussian?	n too small	Yes		Gaussian?	n too small	Yes
distance from soma	73.44	<0.0001	****	Yes						distance from soma	73.67	<0.0001	****	Yes
MD subnucleus	4.706	<0.0001	****	Yes						MD subregion	5.244	<0.0001	****	Yes						Table Analyzed	Volume		Table Analyzed	Complexity
ANOVA table	SS (Type III)	DF	MS	F (DFn, DFd)	P value					ANOVA table	SS (Type III)	DF	MS	F (DFn, DFd)	P value					Column B	L		Column B	L
Interaction	809194	20	40460	F (20, 315) = 2.558	P=0.0003					Interaction	2066	20	103.3	F (20, 315) = 2.838	P<0.0001					vs.	vs.		vs.	vs.
distance from soma	18073987	20	903699	F (20, 315) = 57.13	P<0.0001					distance from soma	43455	20	2173	F (20, 315) = 59.69	P<0.0001					Column A	M		Column A	M
MD subnucleus	1158054	1	1158054	F (1, 315) = 73.22	P<0.0001					MD subregion	3093	1	3093	F (1, 315) = 84.98	P<0.0001
Residual	4982344	315	15817							Residual	11466	315	36.4							Mann Whitney test			Mann Whitney test
																				P value	0.002		P value	0.0031
Difference between column means										Difference between column means										Exact or approximate P value?	Exact		Exact or approximate P value?	Exact
Predicted (LS) mean of L	177.4									Predicted (LS) mean of L	8.59									P value summary	**		P value summary	**
Predicted (LS) mean of M	293.2									Predicted (LS) mean of M	14.57									Significantly different (P < 0.05)?	Yes		Significantly different (P < 0.05)?	Yes
Difference between predicted means	-115.7									Difference between predicted means	-5.981									One- or two-tailed P value?	Two-tailed		One- or two-tailed P value?	Two-tailed
SE of difference	13.52									SE of difference	0.6488									Sum of ranks in column A,B	93 , 60		Sum of ranks in column A,B	92 , 61
95% CI of difference	-142.3 to -89.12									95% CI of difference	-7.258 to -4.704									Mann-Whitney U	5		Mann-Whitney U	6
Data summary										Data summary										Difference between medians			Difference between medians
Number of columns (MD subnucleus)	2									Number of columns (MD subregion)	2									Median of column A	8800400, n=7		Median of column A	218311, n=7
Number of rows (distance from soma)	21									Number of rows (distance from soma)	21									Median of column B	3782730, n=10		Median of column B	107033, n=10
Number of values	357									Number of values	357									Difference: Actual	-5017670		Difference: Actual	-111278
																				Difference: Hodges-Lehmann	-4219925		Difference: Hodges-Lehmann	-108239
Compare each cell mean with the other cell mean in that row										Compare each cell mean with the other cell mean in that row
Number of families	1									Number of families	1
Number of comparisons per family	21									Number of comparisons per family	21
Alpha	0.05									Alpha	0.05
Sidak's multiple comparisons test	Predicted (LS) mean diff.	95.00% CI of diff.	Significant?	Summary	Adjusted P Value					Sidak's multiple comparisons test	Predicted (LS) mean diff.	95.00% CI of diff.	Significant?	Summary	Adjusted P Value
L - M										L - M
Row 1	0	-189.4 to 189.4	No	ns	>0.9999					Row 1	0	-9.084 to 9.084	No	ns	>0.9999
Row 2	-14.09	-203.5 to 175.3	No	ns	>0.9999					Row 2	-2.029	-11.11 to 7.056	No	ns	>0.9999
30	-48.19	-237.6 to 141.2	No	ns	>0.9999					30	-3.614	-12.70 to 5.470	No	ns	0.9953
Row 4	-91.76	-281.1 to 97.61	No	ns	0.9576					Row 4	-6.786	-15.87 to 2.299	No	ns	0.3884
60	-118.2	-307.5 to 71.20	No	ns	0.7115					60	-6.614	-15.70 to 2.470	No	ns	0.4349
Row 6	-135.4	-324.8 to 53.98	No	ns	0.4687					Row 6	-7.557	-16.64 to 1.527	No	ns	0.2158
90	-165.2	-354.6 to 24.15	No	ns	0.1566					90	-9.614	-18.70 to -0.5298	Yes	*	0.028
Row 8	-235	-424.4 to -45.66	Yes	**	0.0038					Row 8	-11.89	-20.97 to -2.801	Yes	**	0.0017
120	-265	-454.3 to -75.60	Yes	***	0.0005					120	-14.06	-23.14 to -4.973	Yes	****	<0.0001
Row 10	-291.8	-481.2 to -102.4	Yes	****	<0.0001					Row 10	-14.81	-23.90 to -5.730	Yes	****	<0.0001
150	-280.4	-469.8 to -91.03	Yes	***	0.0002					150	-14.77	-23.86 to -5.687	Yes	****	<0.0001
Row 12	-246.3	-435.6 to -56.91	Yes	**	0.0018					Row 12	-11.01	-20.10 to -1.930	Yes	**	0.0052
180	-179	-368.4 to 10.37	No	ns	0.0835					180	-7.1	-16.18 to 1.984	No	ns	0.3102
Row 14	-111.1	-300.4 to 78.31	No	ns	0.8015					Row 14	-5.171	-14.26 to 3.913	No	ns	0.8377
210	-87.41	-276.8 to 102.0	No	ns	0.9739					210	-3	-12.08 to 6.084	No	ns	0.9996
Row 16	-42.71	-232.1 to 146.7	No	ns	>0.9999					Row 16	-1.829	-10.91 to 7.256	No	ns	>0.9999
240	-37.75	-227.1 to 151.6	No	ns	>0.9999					240	-2.229	-11.31 to 6.856	No	ns	>0.9999
Row 18	-33.88	-223.2 to 155.5	No	ns	>0.9999					Row 18	-1.514	-10.60 to 7.570	No	ns	>0.9999
270	-26.81	-216.2 to 162.6	No	ns	>0.9999					270	-1.143	-10.23 to 7.942	No	ns	>0.9999
Row 20	-12.73	-202.1 to 176.6	No	ns	>0.9999					Row 20	-0.7143	-9.799 to 8.370	No	ns	>0.9999
300	-7.6	-197.0 to 181.8	No	ns	>0.9999					300	-0.1429	-9.227 to 8.942	No	ns	>0.9999
Test details	Predicted (LS) mean 1	Predicted (LS) mean 2	Predicted (LS) mean diff.	SE of diff.	N1	N2	t	DF		Test details	Predicted (LS) mean 1	Predicted (LS) mean 2	Predicted (LS) mean diff.	SE of diff.	N1	N2	t	DF
L - M										L - M
Row 1	0	0	0	61.98	10	7	0	315		Row 1	0	0	0	2.973	10	7	0	315
Row 2	35.55	49.64	-14.09	61.98	10	7	0.2274	315		Row 2	4.4	6.429	-2.029	2.973	10	7	0.6823	315
30	153.2	201.4	-48.19	61.98	10	7	0.7775	315		30	10.1	13.71	-3.614	2.973	10	7	1.216	315
Row 4	305.4	397.1	-91.76	61.98	10	7	1.481	315		Row 4	17.5	24.29	-6.786	2.973	10	7	2.282	315
60	460	578.2	-118.2	61.98	10	7	1.907	315		60	24.1	30.71	-6.614	2.973	10	7	2.225	315
Row 6	540.8	676.1	-135.4	61.98	10	7	2.184	315		Row 6	26.3	33.86	-7.557	2.973	10	7	2.542	315
90	527.9	693.1	-165.2	61.98	10	7	2.666	315		90	26.1	35.71	-9.614	2.973	10	7	3.234	315
Row 8	494.5	729.5	-235	61.98	10	7	3.792	315		Row 8	22.4	34.29	-11.89	2.973	10	7	3.998	315
120	398.7	663.7	-265	61.98	10	7	4.275	315		120	17.8	31.86	-14.06	2.973	10	7	4.728	315
Row 10	308.4	600.2	-291.8	61.98	10	7	4.708	315		Row 10	12.9	27.71	-14.81	2.973	10	7	4.983	315
150	211.4	491.8	-280.4	61.98	10	7	4.524	315		150	7.8	22.57	-14.77	2.973	10	7	4.968	315
Row 12	125.4	371.7	-246.3	61.98	10	7	3.974	315		Row 12	4.7	15.71	-11.01	2.973	10	7	3.704	315
180	71.79	250.8	-179	61.98	10	7	2.888	315		180	2.9	10	-7.1	2.973	10	7	2.388	315
Row 14	40.11	151.2	-111.1	61.98	10	7	1.792	315		Row 14	1.4	6.571	-5.171	2.973	10	7	1.739	315
210	22.89	110.3	-87.41	61.98	10	7	1.41	315		210	1	4	-3	2.973	10	7	1.009	315
Row 16	15.93	58.64	-42.71	61.98	10	7	0.6891	315		Row 16	0.6	2.429	-1.829	2.973	10	7	0.615	315
240	7.38	45.13	-37.75	61.98	10	7	0.6091	315		240	0.2	2.429	-2.229	2.973	10	7	0.7495	315
Row 18	3.51	37.39	-33.88	61.98	10	7	0.5466	315		Row 18	0.2	1.714	-1.514	2.973	10	7	0.5093	315
270	3.15	29.96	-26.81	61.98	10	7	0.4325	315		270	0	1.143	-1.143	2.973	10	7	0.3844	315
Row 20	0	12.73	-12.73	61.98	10	7	0.2054	315		Row 20	0	0.7143	-0.7143	2.973	10	7	0.2402	315
300	0	7.6	-7.6	61.98	10	7	0.1226	315		300	0	0.1429	-0.1429	2.973	10	7	0.04805	315

### Sheet: Morphology
	Medial	Lateral	test	t	df	P					Medial	Lateral	test	t	df	P
	n=7	n=10									n=7	n=10
Complexity	245596±119022	114497±28860	Two-tailed unpaired t test	3.388	15	0.0041	**		Sholl analysis (length per distance)	105	729.5±265.1	494.5±191.0	One way ANOVA with Sidak's correction	3.792	315	0.0038	**
Volume (µm³)	8562787±2431041	4290298±2248141	Two-tailed unpaired t test	4.414	18	0.0003	***			120	663.7±211.4	398.7±187.4	One way ANOVA with Sidak's correction	4.275	315	0.0005	***
Area (µm²)	74915±26028	56190±15364	Two-tailed unpaired t test	1.871	15	0.081	ns			135	600.2±181.3	308.4±160.5	One way ANOVA with Sidak's correction	4.708	315	<0.0001	****
Dendritic length (µm)	6158±1365	3704±1179	Two-tailed unpaired t test	3.963	15	0.0012	**			150	491.8±152.8	211.4±137.3	One way ANOVA with Sidak's correction	4.524	315	0.0002	***
Average dendritic length (µm)	970.7±227.3	739.2±135.0	Two-tailed unpaired t test	2.73	16	0.0148	*			165	371.69±133.1	125.4±100.1	One way ANOVA with Sidak's correction	3.974	315	0.0018	**
Nodes	44.86±10.1	30.50±8.4	Two-tailed unpaired t test	3.208	15	0.0059	**		Sholl analysis (intersections per distance)	90	35.7±11.4	26.1±9.2	One way ANOVA with Sidak's correction	3.234	315	0.0284	*
Terminals	52±11.1	36.00±9.7	Two-tailed unpaired t test	3.159	15	0.0065	**			105	34.3±11.6	22.4±9.9	One way ANOVA with Sidak's correction	3.998	315	0.0017	**
Qty of primary branches	6.571±2.1	6.800±2.7	One way ANOVA with Bonferroni correction	0.1264	45	>0.9999	ns			120	31.9±8.4	17.8±9.4	One way ANOVA with Sidak's correction	4.728	315	<0.0001	****
Qty of secondary branches	12.57±3.7	12.20±3.7	One way ANOVA with Bonferroni correction	0.2053	45	>0.9999	ns			135	27.7±7.3	12.9±7.1	One way ANOVA with Sidak's correction	4.983	315	<0.0001	****
Qty of tertiary branches	18.43±5.5	14.00±3.8	One way ANOVA with Bonferroni correction	2.448	45	0.2748	ns			150	22.6±6.5	7.8±5.6	One way ANOVA with Sidak's correction	4.968	315	<0.0001	****
Highest order of branch	7.714±1	6.700±0.8	Two-tailed unpaired t test	2.348	15	0.033	*			165	15.7±5.4	4.7±4.2	One way ANOVA with Sidak's correction	3.704	315	0.0053	**
	Medial	Lateral	test	t	df	P
	n=7	n=10
Complexity	245596±119022	114497±28860	Two-tailed unpaired t test	3.388	15	0.0041	**
Volume (µm³)	8562787±2431041	4290298±2248141	Two-tailed unpaired t test	4.414	18	0.0003	***
